# Air-seq: Measuring air metagenomic diversity in an agricultural ecosystem

**DOI:** 10.1101/2022.12.13.520298

**Authors:** Michael Giolai, Walter Verweij, Neil Pearson, Paul Nicholson, Richard M. Leggett, Matthew D. Clark

## Abstract

**Background:** All species shed DNA into their environment during life or in death providing an opportunity to monitor biodiversity via its environmental DNA. Biodiversity monitoring using environmental DNA based technologies has become an important tool in understanding ecosystems. In recent years promising progress for non-invasive and, more importantly, non-destructive monitoring has been made by combining the retrieval of information transmitted by released environmental DNA with high-throughput sequencing technologies. Important ecosystems under continuous threat by disease but essential for food supplies are agricultural systems, often farmed as large monocultures and so highly vulnerable to disease outbreaks. Pest and pathogen monitoring in agricultural ecosystems is therefore key for efficient and early disease prevention and management. Air is rich in biodiversity, but has the lowest DNA concentration of all environmental media and yet it is required for windborne spread by many of the world’s most damaging crop pathogens. Our work and recent research suggests that ecosystems can be monitored efficiently using airborne nucleic acid information.

**Results:** Here we show that the airborne DNA of microbes can be recovered, sequenced and taxonomically classified, including down to the species level. Monitoring a field growing key crops we show that Air-seq can identify the presence of agriculturally significant pathogens and quantify their changing abundance over a period of 1.5 months often correlating with weather variables.

**Conclusion:** We add to the evidence that aerial environmental DNA can be used as a source for biomonitoring in agricultural and more general terrestrial ecosystems. The ability to detect fluxes and occurrence patterns of species and strains with high throughput sample processing and analysis technologies highlights the value of airborne environmental DNA in monitoring biodiversity changes and tracking of taxa of human interest or concern.
