## Additional file 2 for "Air-seq: Measuring air metagenomic diversity in an agricultural ecosystem"

Weekday	Date	Collection minutes	Starting time	Weather conditions
Friday	12/06/2015	60	12:30	dry, wind from NE, pea field
Friday	12/06/2015	60	13:30	dry, wind from NE,
Monday	15/06/2015	60	12:15	dry, wind from NE barley field
Monday	15/06/2015	60	13:20	dry, wind from NE barley field
Monday	15/06/2015	60	15:05	dry, wind from NE barley field
Monday	15/06/2015	60	16:05	dry, wind from NE barley field
Wednesday	17/06/2015	60	10:20	dry, strong wind from west, from wheat and barly plot
Wednesday	17/06/2015	60	11:20	dry, strong wind from west, from wheat and barly plot
Friday	19/06/2015	60	10:00	dry, wind from NW
Friday	19/06/2015	60	10:00	dry, wind from NW
Monday	22/06/2015	60	09:00	dry, wind from west
Monday	22/06/2015	60	09:00	dry, wind from west
Wednesday	24/06/2015	60	09:30	dry, no wind from SW
Wednesday	24/06/2015	60	10:30	dry, no wind from SW
Friday	26/06/2015	60	09:15	dry, no wind from SW
Friday	26/06/2015	60	10:15	dry, no wind from SW
Monday	29/06/2015	60	NA	dry, wind from west
Monday	29/06/2015	60	NA	dry, wind from west
Wednesday	01/07/2015	60	09:00	dry, steaming hot day, wind from East
Wednesday	01/07/2015	60	10:00	dry, steaming hot day, wind from East
Tuesday	07/07/2015	60	08:35	light rain, machine cover with plastic, wind from south
Tuesday	07/07/2015	60	08:35	light rain, machine cover with plastic, wind from south
Wednesday	08/07/2015	60	09:30	�very light rain, wind from SW
Wednesday	08/07/2015	60	10:30	�very light rain, wind from SW
Friday	10/07/2015	60	09:30	dry, wind from SW
Friday	10/07/2015	60	09:30	dry, wind from SW
Monday	13/07/2015	60	11:00	light rain, wind from East
Monday	13/07/2015	60	11:00	light rain, wind from East
Wednesday	15/07/2015	60	10:40	mist, wind from NW
Wednesday	15/07/2015	60	11:40	mist, wind from NW
Friday	17/07/2015	60	10:00	dry
Friday	17/07/2015	60	10:00	dry
Tuesday	21/07/2015	60	10:00	dry, wind from NW
Tuesday	21/07/2015	60	11:30	dry, wind from NW
Friday	24/07/2015	60	10:00	dry, wind from east
Friday	24/07/2015	60	11:00	dry, wind from east
Monday	27/07/2015	60	10:00	dry but after heavy rain for 2 days, wind from SW
Monday	27/07/2015	60	11:00	dry but after heavy rain for 2 days, wind from SW
