## Additional file 3 for "Air-seq: Measuring air metagenomic diversity in an agricultural ecosystem"

Superkingdom	Phylum	Class	Order	Family	Genus	Percent Abundance
Bacteria	Actinobacteria	Actinomycetia	Propionibacteriales	Nocardioidaceae	Nocardioides	5.115991323
Bacteria	Actinobacteria	Actinomycetia	Micrococcales	Microbacteriaceae	Frigoribacterium	2.324707012
Bacteria	Actinobacteria	Actinomycetia	Pseudonocardiales	Pseudonocardiaceae	Saccharopolyspora	2.190079102
Bacteria	Actinobacteria	Actinomycetia	Corynebacteriales	Corynebacteriaceae	Corynebacterium	2.049217706
Bacteria	Actinobacteria	Actinomycetia	Streptomycetales	Streptomycetaceae	Streptomyces	1.574667065
Bacteria	Actinobacteria	Actinomycetia	Propionibacteriales	Propionibacteriaceae	Microlunatus	1.144845096
Bacteria	Actinobacteria	Actinomycetia	Micrococcales	Microbacteriaceae	Rathayibacter	1.02215311
Bacteria	Actinobacteria	Actinomycetia	Micrococcales	Dermabacteraceae	Brachybacterium	0.846997431
Bacteria	Actinobacteria	Actinomycetia	Micrococcales	Microbacteriaceae	Microbacterium	0.828667182
Bacteria	Actinobacteria	Actinomycetia	Corynebacteriales	Nocardiaceae	Rhodococcus	0.729125742
Bacteria	Actinobacteria	Actinomycetia	Micrococcales	Micrococcaceae	Arthrobacter	0.643603997
Bacteria	Actinobacteria	Actinomycetia	Micrococcales	Brevibacteriaceae	Brevibacterium	0.557991629
Bacteria	Actinobacteria	Actinomycetia	Micrococcales	Intrasporangiaceae	Knoellia	0.53392633
Bacteria	Actinobacteria	Actinomycetia	Micrococcales	Ornithinimicrobiaceae	Ornithinimicrobium	0.365256329
Bacteria	Actinobacteria	Actinomycetia	Corynebacteriales	Dietziaceae	Dietzia	0.355270867
Bacteria	Actinobacteria	Actinomycetia	Micrococcales	Microbacteriaceae	Clavibacter	0.318341128
Bacteria	Actinobacteria	Actinomycetia	Micrococcales	Intrasporangiaceae	Janibacter	0.317052952
Bacteria	Actinobacteria	Actinomycetia	Streptosporangiales	Nocardiopsaceae	Thermobifida	0.186394682
Bacteria	Actinobacteria	Actinomycetia	Streptosporangiales	Nocardiopsaceae	Nocardiopsis	0.178541941
Bacteria	Actinobacteria	Actinomycetia	Propionibacteriales	Nocardioidaceae	Marmoricola	0.171019789
Bacteria	Actinobacteria	Actinomycetia	Corynebacteriales	Mycobacteriaceae	Mycobacterium	0.164673173
Bacteria	Actinobacteria	Thermoleophilia	Solirubrobacterales	Solirubrobacteraceae	Solirubrobacter	0.15397267
Bacteria	Actinobacteria	Actinomycetia	Micrococcales	Micrococcaceae	Kocuria	0.150560378
Bacteria	Actinobacteria	Actinomycetia	Propionibacteriales	Propionibacteriaceae	Luteococcus	0.132827372
Bacteria	Actinobacteria	Actinomycetia	Micrococcales	Microbacteriaceae	Agrococcus	0.126884035
Bacteria	Actinobacteria	Actinomycetia	Propionibacteriales	Propionibacteriaceae	Tessaracoccus	0.116768726
Bacteria	Actinobacteria	Actinomycetia	Pseudonocardiales	Pseudonocardiaceae	Pseudonocardia	0.107288021
Bacteria	Actinobacteria	Actinomycetia	Micrococcales	Microbacteriaceae	Curtobacterium	0.103678987
Bacteria	Actinobacteria	Actinomycetia	Pseudonocardiales	Pseudonocardiaceae	Saccharomonospora	0.102884855
Bacteria	Actinobacteria	Actinomycetia	Micrococcales	Micrococcaceae	Neomicrococcus	0.099300397
Bacteria	Actinobacteria	Actinomycetia	Geodermatophilales	Geodermatophilaceae	Blastococcus	0.054797595
Bacteria	Actinobacteria	Actinomycetia	Micrococcales	Cellulomonadaceae	Cellulomonas	0.051759959
Bacteria	Actinobacteria	Actinomycetia	Bifidobacteriales	Bifidobacteriaceae	Bifidobacterium	0.046409966
Bacteria	Actinobacteria	Actinomycetia	Corynebacteriales	Gordoniaceae	Gordonia	0.035591029
Bacteria	Actinobacteria	Actinomycetia	Corynebacteriales	Mycobacteriaceae	Mycolicibacterium	0.033641525
Bacteria	Actinobacteria	Actinomycetia	Propionibacteriales	Nocardioidaceae	Aeromicrobium	0.032377094
Bacteria	Actinobacteria	Actinomycetia	Micrococcales	Microbacteriaceae	Yonghaparkia	0.028341398
Bacteria	Actinobacteria	Actinomycetia	Micrococcales	Microbacteriaceae	Pseudoclavibacter	0.026641695
Bacteria	Actinobacteria	Actinomycetia	Pseudonocardiales	Pseudonocardiaceae	Saccharothrix	0.025879142
Bacteria	Actinobacteria	Actinomycetia	Streptosporangiales	Thermomonosporaceae	Thermostaphylospora	0.025201061
Bacteria	Actinobacteria	Actinomycetia	Geodermatophilales	Geodermatophilaceae	Modestobacter	0.021363144
Bacteria	Actinobacteria	Actinomycetia	Micrococcales	Microbacteriaceae	Plantibacter	0.013514742
Bacteria	Actinobacteria	Actinomycetia	Corynebacteriales	Nocardiaceae	Williamsia	0.013055145
Bacteria	Actinobacteria	Actinomycetia	Micrococcales	Microbacteriaceae	Frondihabitans	0.010010249
Eukaryota	Apicomplexa	Aconoidasida	Haemosporida	Plasmodiidae	Plasmodium	0.146112797
Eukaryota	Arthropoda	Insecta	Hemiptera	Aphididae	Aphis	5.781652142
Eukaryota	Arthropoda	Insecta	Thysanoptera	Thripidae	Thrips	1.70221416
Eukaryota	Arthropoda	Insecta	Thysanoptera	Thripidae	Frankliniella	1.101740315
Eukaryota	Arthropoda	Insecta	Diptera	Chironomidae	Clunio	0.986964256
Eukaryota	Arthropoda	Insecta	Coleoptera	Nitidulidae	Aethina	0.643105483
Eukaryota	Arthropoda	Insecta	Diptera	Sciaridae	Bradysia	0.564272296
Eukaryota	Arthropoda	Arachnida	Araneae	Nephilidae	Trichonephila	0.44956999
Eukaryota	Arthropoda	Insecta	Hymenoptera	Ichneumonidae	Venturia	0.385716162
Eukaryota	Arthropoda	Insecta	Coleoptera	Chrysomelidae	Gonioctena	0.299756499
Eukaryota	Arthropoda	Insecta	Hemiptera	Aphididae	Acyrthosiphon	0.291005594
Eukaryota	Arthropoda	Insecta	Coleoptera	Tenebrionidae	Tenebrio	0.274898191
Eukaryota	Arthropoda	Insecta	Hemiptera	Aphididae	Myzus	0.249091077
Eukaryota	Arthropoda	Insecta	Coleoptera	Lampyridae	Photinus	0.190800615
Eukaryota	Arthropoda	Insecta	Diptera	Chironomidae	Polypedilum	0.155795349
Eukaryota	Arthropoda	Insecta	Coleoptera	Curculionidae	Sitophilus	0.151624285
Eukaryota	Arthropoda	Insecta	Hemiptera	Liviidae	Diaphorina	0.142025981
Eukaryota	Arthropoda	Insecta	Coleoptera	Tenebrionidae	Tribolium	0.134988051
Eukaryota	Arthropoda	Insecta	Diptera	Tephritidae	Rhagoletis	0.118750731
Eukaryota	Arthropoda	Insecta	Hemiptera	Aphididae	Cinara	0.118048133
Eukaryota	Arthropoda	Insecta	Coleoptera	Chrysomelidae	Callosobruchus	0.11611195
Eukaryota	Arthropoda	Insecta	Coleoptera	Chrysomelidae	Diabrotica	0.115542388
Eukaryota	Arthropoda	Insecta	Coleoptera	Cerambycidae	Anoplophora	0.097644688
Eukaryota	Arthropoda	Insecta	Coleoptera	Elateridae	Ignelater	0.070420439
Eukaryota	Arthropoda	Insecta	Coleoptera	Scarabaeidae	Onthophagus	0.064765319
Eukaryota	Arthropoda	Insecta	Hemiptera	Aphididae	Diuraphis	0.063297819
Eukaryota	Arthropoda	Insecta	Hemiptera	Aphididae	Melanaphis	0.054253523
Eukaryota	Arthropoda	Insecta	Hemiptera	Aphididae	Sipha	0.053351576
Eukaryota	Arthropoda	Insecta	Lepidoptera	Psychidae	Eumeta	0.036843551
Eukaryota	Arthropoda	Insecta	Hymenoptera	Braconidae	Cotesia	0.035128397
Eukaryota	Arthropoda	Arachnida	Araneae	Araneidae	Araneus	0.032933773
Eukaryota	Arthropoda	Insecta	Coleoptera	Curculionidae	Dendroctonus	0.031558373
Eukaryota	Arthropoda	Insecta	Diptera	Cecidomyiidae	Contarinia	0.031161017
Eukaryota	Arthropoda	Insecta	Coleoptera	Chrysomelidae	Leptinotarsa	0.030218599
Eukaryota	Arthropoda	Insecta	Hymenoptera	Formicidae	Harpegnathos	0.02620469
Eukaryota	Arthropoda	Insecta	Coleoptera	Curculionidae	Rhynchophorus	0.026133023
Eukaryota	Arthropoda	Insecta	Hymenoptera	Formicidae	Trachymyrmex	0.025401814
Eukaryota	Arthropoda	Insecta	Coleoptera	Tenebrionidae	Asbolus	0.024899324
Eukaryota	Arthropoda	Insecta	Hymenoptera	Formicidae	Camponotus	0.021620015
Eukaryota	Arthropoda	Insecta	Coleoptera	Lampyridae	Abscondita	0.017181949
Eukaryota	Arthropoda	Insecta	Hymenoptera	Formicidae	Dinoponera	0.01502633
Eukaryota	Arthropoda	Insecta	Lepidoptera	Plutellidae	Plutella	0.013314176
Eukaryota	Arthropoda	Insecta	Hemiptera	Aphididae	Rhopalosiphum	0.012499801
Eukaryota	Arthropoda	Insecta	Hemiptera	Triozidae	Trioza	0.012049615
Eukaryota	Arthropoda	Insecta	Hymenoptera	Formicidae	Lasius	0.006085387
Eukaryota	Arthropoda	Insecta	Lepidoptera	Pieridae	Pieris	0.005612836
Eukaryota	Ascomycota	Dothideomycetes	Pleosporales	Pleosporaceae	Alternaria	5.197732805
Eukaryota	Ascomycota	Dothideomycetes	Cladosporiales	Cladosporiaceae	Rachicladosporium	2.405083673
Eukaryota	Ascomycota	Dothideomycetes	Dothideales	Saccotheciaceae	Aureobasidium	1.388014745
Eukaryota	Ascomycota	Dothideomycetes	Venturiales	Venturiaceae	Venturia	1.152252628
Eukaryota	Ascomycota	Leotiomycetes	Erysiphales	Erysiphaceae	Blumeria	0.916082334
Eukaryota	Ascomycota	Dothideomycetes	Pleosporales	Didymellaceae	Epicoccum	0.734965789
Eukaryota	Ascomycota	Dothideomycetes	Mycosphaerellales	Teratosphaeriaceae	Hortaea	0.568286664
Eukaryota	Ascomycota	Leotiomycetes	Helotiales	Sclerotiniaceae	Botrytis	0.477606387
Eukaryota	Ascomycota	Dothideomycetes	Pleosporales	Pleosporaceae	Stemphylium	0.332396594
Eukaryota	Ascomycota	Eurotiomycetes	Eurotiales	Aspergillaceae	Aspergillus	0.245995936
Eukaryota	Ascomycota	Dothideomycetes	Mycosphaerellales	Mycosphaerellaceae	Ramularia	0.2206951
Eukaryota	Ascomycota	Sordariomycetes	Hypocreales	Nectriaceae	Fusarium	0.218556887
Eukaryota	Ascomycota	Sordariomycetes	Xylariales	Microdochiaceae	Microdochium	0.195256437
Eukaryota	Ascomycota	Dothideomycetes	Pleosporales	Pleosporaceae	Pyrenophora	0.139592708
Eukaryota	Ascomycota	Dothideomycetes	Pleosporales	Pleosporaceae	Bipolaris	0.132314098
Eukaryota	Ascomycota	Dothideomycetes	Mycosphaerellales	Teratosphaeriaceae	Friedmanniomyces	0.120668192
Eukaryota	Ascomycota	Dothideomycetes	Cladosporiales	Cladosporiaceae	Cladosporium	0.099910994
Eukaryota	Ascomycota	Sordariomycetes	Hypocreales	Clavicipitaceae	Claviceps	0.09645592
Eukaryota	Ascomycota	Dothideomycetes	Aulographales	Aulographaceae	Aulographum	0.087741556
Eukaryota	Ascomycota	Leotiomycetes	Erysiphales	Erysiphaceae	Erysiphe	0.078626855
Eukaryota	Ascomycota	Dothideomycetes	Mycosphaerellales	Mycosphaerellaceae	Zymoseptoria	0.072074261
Eukaryota	Ascomycota	Dothideomycetes	NA	NA	Peltaster	0.062235875
Eukaryota	Ascomycota	Dothideomycetes	Mycosphaerellales	Mycosphaerellaceae	Cercospora	0.043571284
Eukaryota	Ascomycota	Dothideomycetes	Mycosphaerellales	Dissoconiaceae	Dissoconium	0.039173424
Eukaryota	Ascomycota	Dothideomycetes	Mycosphaerellales	Mycosphaerellaceae	Pseudocercospora	0.018466691
Eukaryota	Ascomycota	Lecanoromycetes	Caliciales	Physciaceae	Physcia	0.014079006
Bacteria	Bacteroidetes	Cytophagia	Cytophagales	Hymenobacteraceae	Hymenobacter	1.629277497
Bacteria	Bacteroidetes	Bacteroidia	Bacteroidales	Bacteroidaceae	Bacteroides	0.78042143
Bacteria	Bacteroidetes	Flavobacteriia	Flavobacteriales	Flavobacteriaceae	Flavobacterium	0.561371422
Bacteria	Bacteroidetes	Flavobacteriia	Flavobacteriales	Weeksellaceae	Chryseobacterium	0.191158392
Bacteria	Bacteroidetes	Bacteroidia	Bacteroidales	Prevotellaceae	Prevotella	0.11368147
Bacteria	Bacteroidetes	Cytophagia	Cytophagales	Cytophagaceae	Dyadobacter	0.08391312
Bacteria	Bacteroidetes	Sphingobacteriia	Sphingobacteriales	Sphingobacteriaceae	Pedobacter	0.016595178
Bacteria	Bacteroidetes	Sphingobacteriia	Sphingobacteriales	Sphingobacteriaceae	Sphingobacterium	0.014781343
Eukaryota	Basidiomycota	Ustilaginomycetes	Ustilaginales	Ustilaginaceae	Ustilago	7.487178794
Eukaryota	Basidiomycota	Pucciniomycetes	Pucciniales	Pucciniaceae	Puccinia	0.374180511
Eukaryota	Basidiomycota	Agaricomycetes	Cantharellales	Ceratobasidiaceae	Rhizoctonia	0.211203664
Eukaryota	Basidiomycota	Tremellomycetes	Filobasidiales	Filobasidiaceae	Filobasidium	0.194913835
Eukaryota	Basidiomycota	Microbotryomycetes	Sporidiobolales	Sporidiobolaceae	Sporidiobolus	0.172757799
Eukaryota	Basidiomycota	Microbotryomycetes	Sporidiobolales	Sporidiobolaceae	Rhodotorula	0.130531025
Eukaryota	Basidiomycota	Malasseziomycetes	Malasseziales	Malasseziaceae	Malassezia	0.086461968
Eukaryota	Basidiomycota	Agaricomycetes	Cantharellales	Ceratobasidiaceae	Ceratobasidium	0.038047761
Eukaryota	Basidiomycota	Agaricomycetes	Agaricales	Strophariaceae	Agrocybe	0.025007207
Eukaryota	Basidiomycota	Pucciniomycetes	Pucciniales	Sphaerophragmiaceae	Austropuccinia	0.022144887
Eukaryota	Chordata	Mammalia	Primates	Hominidae	Homo	0.395764238
Eukaryota	Chordata	Mammalia	Primates	Cercopithecidae	Macaca	0.131573613
Eukaryota	Chordata	Mammalia	Primates	Hominidae	Pan	0.074538354
Bacteria	Deinococcus-Thermus	Deinococci	Deinococcales	Deinococcaceae	Deinococcus	0.141750159
Bacteria	Firmicutes	Bacilli	Bacillales	Staphylococcaceae	Staphylococcus	1.6803964
Bacteria	Firmicutes	Bacilli	Lactobacillales	Lactobacillaceae	Ligilactobacillus	0.386052283
Bacteria	Firmicutes	Bacilli	Lactobacillales	Streptococcaceae	Streptococcus	0.204857745
Bacteria	Firmicutes	Bacilli	Bacillales	NA	Exiguobacterium	0.165515141
Bacteria	Firmicutes	Bacilli	Lactobacillales	Lactobacillaceae	Levilactobacillus	0.144060905
Bacteria	Firmicutes	Bacilli	Bacillales	Staphylococcaceae	Salinicoccus	0.121641271
Bacteria	Firmicutes	Bacilli	Bacillales	Staphylococcaceae	Jeotgalicoccus	0.096019696
Bacteria	Firmicutes	Bacilli	Lactobacillales	Lactobacillaceae	Lactobacillus	0.084325824
Bacteria	Firmicutes	Bacilli	Bacillales	Thermoactinomycetaceae	Thermoactinomyces	0.069958572
Bacteria	Firmicutes	Bacilli	Lactobacillales	Enterococcaceae	Enterococcus	0.049024689
Bacteria	Firmicutes	Bacilli	Lactobacillales	Aerococcaceae	Aerococcus	0.046734315
Bacteria	Firmicutes	Negativicutes	Selenomonadales	Selenomonadaceae	Megamonas	0.033951522
Bacteria	Firmicutes	Bacilli	Bacillales	Bacillaceae	Fredinandcohnia	0.020754036
Bacteria	Firmicutes	Bacilli	Bacillales	Thermoactinomycetaceae	Paludifilum	0.007915582
Eukaryota	Mucoromycota	Mucoromycetes	Mucorales	Rhizopodaceae	Rhizopus	0.031940216
Eukaryota	Nematoda	Enoplea	Trichinellida	Trichinellidae	Trichinella	0.561826166
Eukaryota	Oomycota	NA	Peronosporales	Peronosporaceae	Peronospora	3.606872698
Eukaryota	Oomycota	NA	Peronosporales	Peronosporaceae	Phytophthora	1.762845934
Eukaryota	Oomycota	NA	Pythiales	Pythiaceae	Globisporangium	0.035566385
Eukaryota	Oomycota	NA	Albuginales	Albuginaceae	Albugo	0.015961064
Bacteria	Proteobacteria	Gammaproteobacteria	Enterobacterales	Enterobacteriaceae	Candidatus Regiella	4.204975433
Bacteria	Proteobacteria	Gammaproteobacteria	Pseudomonadales	Pseudomonadaceae	Pseudomonas	2.661519463
Bacteria	Proteobacteria	Alphaproteobacteria	Rhodobacterales	Rhodobacteraceae	Paracoccus	0.558627464
Bacteria	Proteobacteria	Alphaproteobacteria	Rickettsiales	Rickettsiaceae	Rickettsia	0.519845944
Bacteria	Proteobacteria	Gammaproteobacteria	Enterobacterales	Yersiniaceae	Candidatus Fukatsuia	0.485133075
Bacteria	Proteobacteria	Gammaproteobacteria	Enterobacterales	Enterobacteriaceae	Klebsiella	0.458295086
Bacteria	Proteobacteria	Gammaproteobacteria	Xanthomonadales	Xanthomonadaceae	Stenotrophomonas	0.423594482
Bacteria	Proteobacteria	Betaproteobacteria	Burkholderiales	Comamonadaceae	Variovorax	0.340421016
Bacteria	Proteobacteria	Gammaproteobacteria	Moraxellales	Moraxellaceae	Acinetobacter	0.329480455
Bacteria	Proteobacteria	Alphaproteobacteria	Hyphomicrobiales	Bradyrhizobiaceae	Bradyrhizobium	0.271093712
Bacteria	Proteobacteria	Gammaproteobacteria	Enterobacterales	Enterobacteriaceae	Candidatus Hamiltonella	0.263339451
Bacteria	Proteobacteria	Alphaproteobacteria	Hyphomicrobiales	Methylobacteriaceae	Methylobacterium	0.248153871
Bacteria	Proteobacteria	Gammaproteobacteria	Legionellales	Coxiellaceae	Rickettsiella	0.247825553
Bacteria	Proteobacteria	Alphaproteobacteria	Rhodospirillales	Azospirillaceae	Skermanella	0.222851972
Bacteria	Proteobacteria	Gammaproteobacteria	Vibrionales	Vibrionaceae	Vibrio	0.214296685
Bacteria	Proteobacteria	Gammaproteobacteria	Enterobacterales	Erwiniaceae	Buchnera	0.173608352
Bacteria	Proteobacteria	Alphaproteobacteria	Hyphomicrobiales	Aurantimonadaceae	Aureimonas	0.163408126
Bacteria	Proteobacteria	Gammaproteobacteria	Enterobacterales	Morganellaceae	Arsenophonus	0.149214934
Bacteria	Proteobacteria	Betaproteobacteria	Burkholderiales	Oxalobacteraceae	Massilia	0.148231021
Bacteria	Proteobacteria	Alphaproteobacteria	Hyphomicrobiales	Methylobacteriaceae	Microvirga	0.095925535
Bacteria	Proteobacteria	Alphaproteobacteria	Rickettsiales	Anaplasmataceae	Wolbachia	0.09588483
Bacteria	Proteobacteria	Gammaproteobacteria	Moraxellales	Moraxellaceae	Psychrobacter	0.070301511
Bacteria	Proteobacteria	Gammaproteobacteria	Enterobacterales	Erwiniaceae	Erwinia	0.031016781
Bacteria	Proteobacteria	Gammaproteobacteria	Enterobacterales	Enterobacteriaceae	Cronobacter	0.0305329
Bacteria	Proteobacteria	Gammaproteobacteria	Enterobacterales	Enterobacteriaceae	Enterobacter	0.013456687
Bacteria	Proteobacteria	Gammaproteobacteria	Enterobacterales	Erwiniaceae	Pantoea	0.013395925
Bacteria	Proteobacteria	Alphaproteobacteria	Hyphomicrobiales	Lichenibacteriaceae	Lichenibacterium	0.013149223
Bacteria	Proteobacteria	Deltaproteobacteria	Myxococcales	Polyangiaceae	Sorangium	0.013016175
Bacteria	Proteobacteria	Deltaproteobacteria	Myxococcales	Archangiaceae	Cystobacter	0.012612374
Bacteria	Proteobacteria	Gammaproteobacteria	Enterobacterales	Morganellaceae	Proteus	0.011225366
Eukaryota	Rotifera	Eurotatoria	Adinetida	Adinetidae	Adineta	0.122099804
Eukaryota	Rotifera	Eurotatoria	NA	NA	Rotaria	0.059122181
Eukaryota	Streptophyta	Magnoliopsida	Poales	Poaceae	Triticum	2.227005202
Eukaryota	Streptophyta	Magnoliopsida	Caryophyllales	Chenopodiaceae	Chenopodium	2.03973164
Eukaryota	Streptophyta	Magnoliopsida	Poales	Poaceae	Hordeum	1.865993784
Eukaryota	Streptophyta	Magnoliopsida	Poales	Poaceae	Aegilops	1.013267882
Eukaryota	Streptophyta	Magnoliopsida	Lamiales	Oleaceae	Olea	0.991874354
Eukaryota	Streptophyta	Pinopsida	NA	Pinaceae	Picea	0.541375432
Eukaryota	Streptophyta	Pinopsida	NA	Pinaceae	Pinus	0.536064388
Eukaryota	Streptophyta	Magnoliopsida	Solanales	Solanaceae	Solanum	0.409879916
Eukaryota	Streptophyta	Magnoliopsida	Poales	Poaceae	Brachypodium	0.371023094
Eukaryota	Streptophyta	Magnoliopsida	Asterales	Asteraceae	Tanacetum	0.327731069
Eukaryota	Streptophyta	Magnoliopsida	Poales	Poaceae	Panicum	0.241206453
Eukaryota	Streptophyta	Magnoliopsida	Fagales	Fagaceae	Quercus	0.152082895
Eukaryota	Streptophyta	Magnoliopsida	Asterales	Asteraceae	Artemisia	0.109855968
Eukaryota	Streptophyta	Magnoliopsida	Ranunculales	Papaveraceae	Papaver	0.106299707
Eukaryota	Streptophyta	Magnoliopsida	Apiales	Apiaceae	Daucus	0.068602448
Eukaryota	Streptophyta	Magnoliopsida	Rosales	Moraceae	Morus	0.049990836
Eukaryota	Streptophyta	Magnoliopsida	Brassicales	Brassicaceae	Brassica	0.048277018
Eukaryota	Streptophyta	Magnoliopsida	Cucurbitales	Cucurbitaceae	Cucumis	0.047528773
Eukaryota	Streptophyta	Magnoliopsida	Fabales	Fabaceae	Lupinus	0.042797956
Eukaryota	Streptophyta	Magnoliopsida	Vitales	Vitaceae	Vitis	0.033846745
Eukaryota	Streptophyta	Magnoliopsida	Brassicales	Brassicaceae	Arabidopsis	0.031838417
Eukaryota	Streptophyta	Magnoliopsida	Solanales	Solanaceae	Capsicum	0.031699527
Eukaryota	Streptophyta	Magnoliopsida	Myrtales	Myrtaceae	Rhodamnia	0.022884702
Viruses	Uroviricota	Caudoviricetes	Caudovirales	Podoviridae	Lederbergvirus	0.212418978
Eukaryota	Zoopagomycota	Entomophthoromycetes	Entomophthorales	Entomophthoraceae	Entomophthora	0.691091223
