## Additional file 4 for "Air-seq: Measuring air metagenomic diversity in an agricultural ecosystem"

Phylum	Number total observed genera
Arthropoda	45
Actinobacteria	44
Proteobacteria	30
Ascomycota	26
Streptophyta	23
Firmicutes	14
Basidiomycota	10
Bacteroidetes	8
Oomycota	4
Chordata	3
Rotifera	2
Nematoda	1
Zoopagomycota	1
Deinococcus-Thermus	1
Mucoromycota	1
Apicomplexa	1
Uroviricota	1
