## Additional file 5 for "Air-seq: Measuring air metagenomic diversity in an agricultural ecosystem"

Phylum	Genus	Days observed	Mean RPM	PHI-base Pathogen (n.p. = no pathogen, p. = pathogen)
Bacteroidetes	Flavobacterium	1	5580.000524	p.
Basidiomycota	Ustilago	13	2720.27625	p.
Ascomycota	Alternaria	14	1871.183621	p.
Apicomplexa	Plasmodium	1	1452.353027	p.
Proteobacteria	Pseudomonas	15	1304.562494	p.
Oomycota	Peronospora	16	1130.352702	p.
Basidiomycota	Rhizoctonia	2	928.2827559	p.
Arthropoda	Myzus	3	825.3171236	p.
Actinobacteria	Corynebacterium	16	649.8364307	p.
Oomycota	Phytophthora	15	628.999017	p.
Proteobacteria	Stenotrophomonas	5	579.202414	p.
Ascomycota	Blumeria	11	547.6518869	p.
Firmicutes	Staphylococcus	16	517.4832094	p.
Firmicutes	Enterococcus	1	487.3026603	p.
Proteobacteria	Klebsiella	7	472.0131505	p.
Proteobacteria	Acinetobacter	7	467.8596115	p.
Actinobacteria	Streptomyces	19	442.6454645	p.
Ascomycota	Microdochium	3	435.8998335	p.
Ascomycota	Venturia	13	432.1014801	p.
Arthropoda	Venturia	13	432.1014801	p.
Ascomycota	Botrytis	8	421.3544054	p.
Firmicutes	Streptococcus	4	402.3900069	p.
Actinobacteria	Clavibacter	5	371.8368205	p.
Ascomycota	Fusarium	3	362.0738709	p.
Proteobacteria	Vibrio	5	345.1316557	p.
Actinobacteria	Mycolicibacterium	1	334.3948793	p.
Actinobacteria	Mycobacterium	4	329.4195082	p.
Ascomycota	Claviceps	3	319.5888156	p.
Mucoromycota	Rhizopus	1	317.4839626	p.
Proteobacteria	Erwinia	1	308.305072	p.
Ascomycota	Aspergillus	5	307.7099265	p.
Ascomycota	Pyrenophora	4	268.3565447	p.
Basidiomycota	Puccinia	10	261.4417987	p.
Ascomycota	Bipolaris	3	247.5491118	p.
Ascomycota	Cercospora	1	216.5480624	p.
Ascomycota	Pseudocercospora	1	183.5578797	p.
Ascomycota	Zymoseptoria	2	179.1035295	p.
Proteobacteria	Cronobacter	2	151.747661	p.
Proteobacteria	Pantoea	1	133.1547474	p.
Proteobacteria	Cystobacter	1	125.3662885	p.
Proteobacteria	Proteus	1	111.5795086	p.
Proteobacteria	Candidatus Regiella	2	20898.61025	n.p.
Arthropoda	Clunio	1	9810.369475	n.p.
Arthropoda	Aphis	6	7308.324637	n.p.
Proteobacteria	Candidatus Fukatsuia	1	4822.195622	n.p.
Arthropoda	Thrips	5	3383.982698	n.p.
Arthropoda	Bradysia	2	2804.417523	n.p.
Proteobacteria	Rickettsiella	1	2463.372124	n.p.
Zoopagomycota	Entomophthora	3	2289.802694	n.p.
Arthropoda	Frankliniella	5	2190.247416	n.p.
Chordata	Homo	2	1966.937187	n.p.
Proteobacteria	Buchnera	1	1725.657303	n.p.
Proteobacteria	Aureimonas	1	1624.267625	n.p.
Arthropoda	Polypedilum	1	1548.597046	n.p.
Proteobacteria	Arsenophonus	1	1483.188089	n.p.
Streptophyta	Hordeum	7	1441.511998	n.p.
Arthropoda	Diaphorina	1	1411.730308	n.p.
Actinobacteria	Nocardioides	19	1349.875377	n.p.
Chordata	Macaca	1	1307.834346	n.p.
Streptophyta	Triticum	11	1177.506105	n.p.
Streptophyta	Chenopodium	11	1134.915845	n.p.
Arthropoda	Acyrthosiphon	3	964.1931071	n.p.
Actinobacteria	Thermobifida	2	926.3763558	n.p.
Nematoda	Trichinella	5	918.5622682	n.p.
Arthropoda	Aethina	4	899.814692	n.p.
Actinobacteria	Frigoribacterium	14	868.3617244	n.p.
Basidiomycota	Malassezia	1	859.427124	n.p.
Firmicutes	Ligilactobacillus	3	849.9489692	n.p.
Proteobacteria	Rickettsia	5	805.7829804	n.p.
Ascomycota	Rachicladosporium	15	796.8799041	n.p.
Bacteroidetes	Bacteroides	5	794.8216409	n.p.
Actinobacteria	Saccharopolyspora	14	783.3186676	n.p.
Proteobacteria	Candidatus Hamiltonella	2	749.5180455	n.p.
Chordata	Pan	1	740.9070677	n.p.
Streptophyta	Pinus	4	725.8598317	n.p.
Firmicutes	Levilactobacillus	2	715.9786654	n.p.
Streptophyta	Solanum	3	705.295029	n.p.
Uroviricota	Lederbergvirus	1	703.8109174	n.p.
Streptophyta	Aegilops	9	671.8425325	n.p.
Actinobacteria	Rathayibacter	9	638.5692367	n.p.
Ascomycota	Aureobasidium	12	638.520793	n.p.
Streptophyta	Olea	8	624.4616023	n.p.
Streptophyta	Picea	5	608.2269465	n.p.
Arthropoda	Rhagoletis	2	590.1878109	n.p.
Bacteroidetes	Hymenobacter	15	575.853333	n.p.
Actinobacteria	Dietzia	4	525.0991536	n.p.
Actinobacteria	Cellulomonas	1	514.4910986	n.p.
Actinobacteria	Kocuria	3	498.85391	n.p.
Actinobacteria	Microlunatus	16	488.6949639	n.p.
Actinobacteria	Janibacter	4	487.4583288	n.p.
Streptophyta	Cucumis	1	472.4333397	n.p.
Actinobacteria	Bifidobacterium	1	461.3124648	n.p.
Arthropoda	Photinus	3	459.8276915	n.p.
Ascomycota	Epicoccum	9	457.2092397	n.p.
Actinobacteria	Nocardiopsis	4	443.6742263	n.p.
Actinobacteria	Luteococcus	3	440.0988801	n.p.
Arthropoda	Gonioctena	4	436.0862673	n.p.
Actinobacteria	Brachybacterium	11	418.3801684	n.p.
Arthropoda	Tenebrio	4	411.2576823	n.p.
Actinobacteria	Brevibacterium	8	392.5714785	n.p.
Proteobacteria	Paracoccus	10	382.6369805	n.p.
Basidiomycota	Ceratobasidium	1	378.1926151	n.p.
Streptophyta	Quercus	4	377.9238675	n.p.
Actinobacteria	Ornithinimicrobium	6	374.6037388	n.p.
Ascomycota	Stemphylium	6	371.203625	n.p.
Ascomycota	Ramularia	3	365.6161579	n.p.
Actinobacteria	Knoellia	9	365.4151648	n.p.
Arthropoda	Sitophilus	3	362.9192713	n.p.
Streptophyta	Panicum	6	362.8342455	n.p.
Actinobacteria	Microbacterium	13	362.2061976	n.p.
Actinobacteria	Tessaracoccus	2	359.2883661	n.p.
Ascomycota	Hortaea	9	359.0560646	n.p.
Actinobacteria	Gordonia	1	353.7728377	n.p.
Oomycota	Globisporangium	1	353.5278794	n.p.
Streptophyta	Brachypodium	8	353.4014769	n.p.
Bacteroidetes	Prevotella	2	352.2824054	n.p.
Deinococcus-Thermus	Deinococcus	4	352.2471608	n.p.
Streptophyta	Papaver	3	352.2043801	n.p.
Proteobacteria	Psychrobacter	1	349.3965428	n.p.
Firmicutes	Thermoactinomyces	2	347.6921468	n.p.
Firmicutes	Jeotgalicoccus	2	347.0469121	n.p.
Actinobacteria	Marmoricola	4	343.9901691	n.p.
Streptophyta	Daucus	2	340.9522479	n.p.
Firmicutes	Megamonas	1	337.4762259	n.p.
Actinobacteria	Arthrobacter	12	335.7183964	n.p.
Arthropoda	Tribolium	3	327.4724028	n.p.
Firmicutes	Exiguobacterium	4	326.8465863	n.p.
Basidiomycota	Filobasidium	5	324.0422592	n.p.
Proteobacteria	Skermanella	6	322.5753995	n.p.
Actinobacteria	Agrococcus	3	321.5299837	n.p.
Streptophyta	Capsicum	1	315.0915236	n.p.
Arthropoda	Diuraphis	2	314.588388	n.p.
Actinobacteria	Rhodococcus	13	312.3277068	n.p.
Streptophyta	Artemisia	2	307.2857048	n.p.
Bacteroidetes	Chryseobacterium	5	305.5148336	n.p.
Firmicutes	Salinicoccus	4	302.2768573	n.p.
Arthropoda	Cinara	4	293.3479598	n.p.
Actinobacteria	Solirubrobacter	3	288.359676	n.p.
Actinobacteria	Yonghaparkia	1	281.7119125	n.p.
Arthropoda	Callosobruchus	3	281.2203792	n.p.
Firmicutes	Lactobacillus	3	279.3979891	n.p.
Arthropoda	Diabrotica	3	278.3664515	n.p.
Bacteroidetes	Dyadobacter	3	278.0305716	n.p.
Basidiomycota	Sporidiobolus	4	274.4316771	n.p.
Actinobacteria	Blastococcus	2	272.3425159	n.p.
Proteobacteria	Bradyrhizobium	7	271.5954477	n.p.
Arthropoda	Melanaphis	2	269.6384925	n.p.
Arthropoda	Trichonephila	7	268.5232046	n.p.
Proteobacteria	Variovorax	9	267.6829504	n.p.
Arthropoda	Sipha	2	265.1558374	n.p.
Actinobacteria	Pseudoclavibacter	1	264.8169589	n.p.
Actinobacteria	Pseudonocardia	3	264.692948	n.p.
Streptophyta	Tanacetum	8	261.2316147	n.p.
Ascomycota	Erysiphe	3	260.5155117	n.p.
Actinobacteria	Neomicrococcus	3	258.4787068	n.p.
Rotifera	Adineta	3	258.0715607	n.p.
Actinobacteria	Curtobacterium	2	257.6408334	n.p.
Actinobacteria	Saccharothrix	1	257.2372248	n.p.
Actinobacteria	Saccharomonospora	4	255.6674247	n.p.
Actinobacteria	Thermostaphylospora	1	250.4971405	n.p.
Proteobacteria	Methylobacterium	7	250.4201607	n.p.
Basidiomycota	Agrocybe	1	248.5702394	n.p.
Ascomycota	Friedmanniomyces	3	246.2585212	n.p.
Proteobacteria	Massilia	6	245.5680084	n.p.
Arthropoda	Anoplophora	3	239.5133816	n.p.
Arthropoda	Ignelater	2	238.35943	n.p.
Proteobacteria	Microvirga	3	233.8326312	n.p.
Firmicutes	Aerococcus	2	232.2682392	n.p.
Ascomycota	Cladosporium	3	229.2554635	n.p.
Streptophyta	Rhodamnia	1	227.472658	n.p.
Basidiomycota	Austropuccinia	1	220.1189412	n.p.
Ascomycota	Aulographum	3	216.8948397	n.p.
Proteobacteria	Wolbachia	4	214.9063154	n.p.
Actinobacteria	Modestobacter	1	212.3484573	n.p.
Firmicutes	Fredinandcohnia	1	206.2939578	n.p.
Arthropoda	Onthophagus	2	205.5042743	n.p.
Basidiomycota	Rhodotorula	4	204.5642571	n.p.
Rotifera	Rotaria	2	196.3459678	n.p.
Ascomycota	Dissoconium	1	194.6908226	n.p.
Ascomycota	Peltaster	2	190.1564767	n.p.
Streptophyta	Brassica	2	177.6863472	n.p.
Streptophyta	Vitis	2	168.2173764	n.p.
Streptophyta	Morus	3	165.6353722	n.p.
Bacteroidetes	Pedobacter	1	164.9551391	n.p.
Actinobacteria	Aeromicrobium	1	160.913249	n.p.
Oomycota	Albugo	1	158.6520828	n.p.
Streptophyta	Arabidopsis	2	158.2360435	n.p.
Arthropoda	Contarinia	2	154.8693835	n.p.
Bacteroidetes	Sphingobacterium	1	146.9257183	n.p.
Streptophyta	Lupinus	3	141.8030972	n.p.
Ascomycota	Physcia	1	139.9445316	n.p.
Actinobacteria	Plantibacter	1	134.3357839	n.p.
Proteobacteria	Lichenibacterium	1	130.7025421	n.p.
Actinobacteria	Williamsia	1	129.7674098	n.p.
Proteobacteria	Sorangium	1	129.3800501	n.p.
Arthropoda	Eumeta	2	124.3425667	n.p.
Arthropoda	Rhopalosiphum	1	124.2473258	n.p.
Arthropoda	Trioza	1	119.7725027	n.p.
Arthropoda	Cotesia	2	113.3892393	n.p.
Arthropoda	Araneus	2	112.8871136	n.p.
Arthropoda	Dendroctonus	2	105.2538101	n.p.
Arthropoda	Leptinotarsa	2	100.1178676	n.p.
Actinobacteria	Frondihabitans	1	99.50131437	n.p.
Arthropoda	Harpegnathos	2	95.83087516	n.p.
Arthropoda	Rhynchophorus	2	94.31454689	n.p.
Arthropoda	Trachymyrmex	2	88.21513516	n.p.
Arthropoda	Abscondita	2	85.39380578	n.p.
Arthropoda	Asbolus	2	84.55762427	n.p.
Firmicutes	Paludifilum	1	78.68044577	n.p.
Arthropoda	Camponotus	2	76.74314691	n.p.
Arthropoda	Dinoponera	2	74.68044051	n.p.
Proteobacteria	Enterobacter	2	66.87935731	n.p.
Arthropoda	Plutella	2	66.17108186	n.p.
Arthropoda	Lasius	1	60.48840911	n.p.
Arthropoda	Pieris	1	55.79128023	n.p.
