## Additional file 10 for "Air-seq: Measuring air metagenomic diversity in an agricultural ecosystem"

Date	Number unique loci overlapping	Hubbard et al. sample alias
29/07/2015	18	13/123
13/07/2015	18	13/123
08/07/2015	16	13/123
24/07/2015	16	13/123
15/07/2015	15	13/123
01/07/2015	15	13/123
17/07/2015	16	13/123
26/06/2015	15	13/123
21/07/2015	19	13/123
27/07/2015	18	13/123
01/07/2015	1	13/18
08/07/2015	1	13/18
26/06/2015	1	13/18
29/07/2015	1	13/18
24/07/2015	1	13/18
27/07/2015	3	RB1
17/07/2015	2	RB1
13/07/2015	2	RB1
21/07/2015	2	RB1
29/07/2015	2	RB1
24/07/2015	3	RB1
26/06/2015	1	RB1
15/07/2015	1	RB1
01/07/2015	1	RB1
08/07/2015	2	RB1
29/06/2015	1	RB1
24/06/2015	1	RB1
10/07/2015	11	13/123
24/06/2015	9	13/123
29/06/2015	9	13/123
24/06/2015	1	13/15
29/07/2015	1	T13/2
29/07/2015	1	13/26
21/07/2015	1	13/37
